# aaHash: recursive amino acid sequence hashing

**DOI:** 10.1101/2023.05.08.539909

**Authors:** Johnathan Wong, Parham Kazemi, Lauren Coombe, René L. Warren, Inanç Birol

## Abstract

**Motivation:** *K*-mer hashing is a common operation in many foundational bioinformatics problems. However, generic string hashing algorithms are not optimized for this application. Strings in bioinformatics use specific alphabets, a trait leveraged for nucleic acid sequences in earlier work. We note that amino acid sequences, with complexities and context that cannot be captured by generic hashing algorithms, can also benefit from a domain-specific hashing algorithm. Such a hashing algorithm can accelerate and improve the sensitivity of bioinformatics applications developed for protein sequences.

**Results:** Here, we present aaHash, a recursive hashing algorithm tailored for amino acid sequences. This algorithm utilizes multiple hash levels to represent biochemical similarities between amino acids. aaHash performs ∼10X faster than generic string hashing algorithms in hashing adjacent *k*-mers.

**Availability and implementation:** aaHash is available online at https://github.com/bcgsc/btllib and is free for academic use.
