## Supplementary Table S2 for "aaHash: recursive amino acid sequence hashing"

### Sheet: Supplementary_Table_S2
Supplementary Table S2. Run time evaluation for aaHash and comparators on genereating k-mers of different length from 1,000,000 simulated protein sequences of 250 amino acid residues long.
Algorithm	Time (s)	k-mer size
aaHash	0.7	100
CityHash	6.28	100
MurmurHash	5.9	100
xxHash	6.26	100
aaHash	0.68	125
CityHash	5.84	125
MurmurHash	6.42	125
xxHash	6.75	125
aaHash	0.66	150
CityHash	6.14	150
MurmurHash	6.28	150
xxHash	6.55	150
aaHash	0.65	175
CityHash	4.72	175
MurmurHash	4.97	175
xxHash	5.14	175
aaHash	0.64	200
CityHash	3.42	200
MurmurHash	3.52	200
xxHash	3.47	200
aaHash	0.64	225
CityHash	1.86	225
MurmurHash	2.01	225
xxHash	1.93	225
aaHash	0.61	240
CityHash	0.88	240
MurmurHash	0.98	240
xxHash	0.95	240
aaHash	0.6	241
CityHash	0.86	241
MurmurHash	0.93	241
xxHash	0.92	241
aaHash	0.6	242
CityHash	0.76	242
MurmurHash	0.83	242
xxHash	0.83	242
aaHash	0.61	243
CityHash	0.73	243
MurmurHash	0.8	243
xxHash	0.79	243
aaHash	0.6	244
CityHash	0.64	244
MurmurHash	0.68	244
xxHash	0.7	244
aaHash	0.6	245
CityHash	0.61	245
MurmurHash	0.65	245
xxHash	0.67	245
aaHash	0.61	246
CityHash	0.53	246
MurmurHash	0.55	246
xxHash	0.57	246
aaHash	0.59	247
CityHash	0.44	247
MurmurHash	0.48	247
xxHash	0.5	247
aaHash	0.6	248
CityHash	0.42	248
MurmurHash	0.45	248
xxHash	0.45	248
aaHash	0.61	249
CityHash	0.35	249
MurmurHash	0.36	249
xxHash	0.37	249
aaHash	0.61	250
CityHash	0.29	250
MurmurHash	0.3	250
xxHash	0.31	250
aaHash	0.67	25
CityHash	7.04	25
MurmurHash	7.32	25
xxHash	7.7	25
aaHash	0.69	50
CityHash	6.59	50
MurmurHash	7.01	50
xxHash	8.28	50
aaHash	0.7	75
CityHash	7.15	75
MurmurHash	6.51	75
xxHash	7.44	75
